# Archaic Adaptive Introgression in Modern Human Reproductive Genes

**DOI:** 10.1101/2024.11.06.622331

**Authors:** Christopher Kendall, Amin Nooranikhojasteh, Esteban Parra, Michael A. Schillaci, Bence Viola

## Abstract

Modern humans and archaic hominins, namely Denisovans and Neanderthals, have been demonstrated to have a long history of admixture. Specifically, some of these admixture events have been adaptive and allowed modern humans to adapt to their new environments outside of Africa. Little research has been done on the impact of archaic introgression on genes associated with reproduction. In this study we report evidence of putative adaptive introgression of 118 genes within modern humans that have been previously associated with reproduction in mice or modern humans. From these genes we identified 11 archaic core haplotypes, three that have been positively selected. Additionally, we found that 327 archaic alleles have genome-wide significance for a variety of traits and 308 of these variants were discovered to be eQTLs regulating 176 genes. We highlight that 81% of the archaic eQTLs overlapping a core haplotype region regulate genes expressed in ovaries, prostate, testes, and vagina compared to other tissues. We also found that several of the putatively adaptively introgressed genes in our results are enriched in developmental and cancer pathways. Further, some of these genes have been associated with embryo development and reproductive-inhibiting phenotypes like preeclampsia. Lastly, we found that archaic alleles overlapping an introgressed segment on chromosome 2 are protective against prostate cancer. Taken together, our results describe how archaic haplotypes, when introduced into a modern human background, may be important in regulating development across the lifespan of an individual.
