## Supplemental Table 1 for "Archaic Adaptive Introgression in Modern Human Reproductive Genes"

### Sheet: Sheet1
Global	Americas	East Asia	Europe	Middle East	Oceania
chr1:35215127-35302232	chr1:35215127-35302232	chr1:212649295-212833618	chr5:107033-1029431	chr7:129156710-129929673	chr2:79573346-79898156
chr1:165199987-165908152	chr1:165199987-165908152	chr2:68062792-68503920	chr7:43284534-44303842		chr6:41999809-42066742
chr1:212649295-212833618	chr1:212649295-212811057	chr2:173199359-173589239	chr10:69913673-71470340		chr7:38374377-38685562
chr2:68062792-68503920	chr2:80022046-80191563	chr2:238857069-239137767	chr12:47817452-48225742		chr15:51685652-52606093
chr2:79573346-79898156	chr2:179603225-179788033	chr4:126195592-129245280	chr14:76672805-76932966		chr16:74428597-76056089
chr2:80022046-80191563	chr3:19925219-20428568	chr5:403577-1029431	chr20:15961684-16711212		chr20:50121829-51378109
chr2:173199359-173589239	chr5:162674-500493	chr5:148705948-149300123
chr2:179603225-179788033	chr5:39380853-40125040	chr6:41976973-42455954
chr2:238857069-239137767	chr5:41632478-42539193	chr6:43976330-44348687
chr3:19925219-20428568	chr6:74031268-74403248	chr7:37496242-38677110
chr4:126195592-129245280	chr6:151281848-151441989	chr10:26806108-28996574
chr5:107033-1029431	chr8:21983200-22227522	chr10:44117549-51659690
chr5:39380853-40125040	chr9:98924641-99041068	chr10:121282059-121711911
chr5:41632478-42539193	chr10:44427082-44853302	chr10:124832853-125105257
chr5:148705948-149300123	chr10:69900552-70995905	chr12:98773870-99266384
chr6:41976973-42455954	chr10:126547439-127410421	chr12:101950563-102926563
chr6:43976330-44348687	chr11:291749-548485	chr20:15961684-16711212
chr6:74031268-74403248	chr12:25066787-25403356
chr6:151281848-151441989	chr12:103903022-105343689
chr7:37496242-38685562	chr13:28896979-29128584
chr7:43284534-44303842	chr14:74098590-74727407
chr7:129156710-129929673	chr14:76699141-76870537
chr8:21983200-22227522	chr14:93328269-93520086
chr9:98924641-99041068	chr15:56069583-56786407
chr10:26806108-28996574	chr20:10445260-10654864
chr10:44117549-51659690	chr20:44613797-44714121
chr10:69900552-71470340
chr10:121282059-121711911
chr10:124832853-125105257
chr10:126547439-127410421
chr11:291749-548485
chr12:25066787-25403356
chr12:47817452-48225742
chr12:98773870-99266384
chr12:101950563-102926563
chr12:103903022-105343689
chr13:28896979-29128584
chr14:74098590-74727407
chr14:76672805-76932966
chr14:93328269-93520086
chr15:51685652-52606093
chr15:56069583-56786407
chr16:74428597-76056089
chr20:10445260-10654864
chr20:15961684-16711212
chr20:44613797-44714121
chr20:50121829-51378109
