## Supplemental Table 3 for "Archaic Adaptive Introgression in Modern Human Reproductive Genes"

### Sheet: Sheet1
Population	Population-Specific Segment	Position	ID	Gene	Core Haplotype Range (5% window)	Positive Selection Area	Threshold	Donor
CDX	chr2:68173949-68503920	68398919	rs6716271	PNO1	chr2:68342443-68503920	None	8.117	Chagyrskaya Neanderthal
CDX	chr2:68173949-68503920	68399190	rs4671877	PNO1	chr2:68342443-68503920	None	8.117	Chagyrskaya Neanderthal
CDX	chr2:68173949-68503920	68402012	rs1060842	PNO1	chr2:68342443-68503920	None	8.117	Chagyrskaya Neanderthal
CDX	chr2:68173949-68503920	68402830	rs10197082	PNO1	chr2:68342443-68503920	None	8.117	Chagyrskaya Neanderthal
CDX	chr2:68173949-68503920	68410372	rs11693063	ENSG00000273275	chr2:68342443-68503920	None	8.117	Chagyrskaya Neanderthal
CDX	chr2:68173949-68503920	68410660	rs6757991	ENSG00000273275	chr2:68342443-68503920	None	8.117	Chagyrskaya Neanderthal
CDX	chr2:68173949-68503920	68411414	rs6546358	ENSG00000273275	chr2:68342443-68503920	None	8.117	Chagyrskaya Neanderthal
CDX	chr2:68173949-68503920	68418868	rs10191352	PPP3R1	chr2:68342443-68503920	None	8.117	Chagyrskaya Neanderthal
CDX	chr2:68173949-68503920	68419487	rs6757863	PPP3R1	chr2:68342443-68503920	None	8.117	Chagyrskaya Neanderthal
CDX	chr2:68173949-68503920	68420070	rs6761378	PPP3R1	chr2:68342443-68503920	None	8.117	Chagyrskaya Neanderthal
CDX	chr2:68173949-68503920	68421049	rs9677635	PPP3R1	chr2:68342443-68503920	None	8.117	Chagyrskaya Neanderthal
CDX	chr2:68173949-68503920	68422771	rs4671878	PPP3R1	chr2:68342443-68503920	None	8.117	Chagyrskaya Neanderthal
CDX	chr2:68173949-68503920	68423530	rs12713635	PPP3R1	chr2:68342443-68503920	None	8.117	Chagyrskaya Neanderthal
CDX	chr2:68173949-68503920	68430925	rs7574378	PPP3R1	chr2:68342443-68503920	None	8.117	Chagyrskaya Neanderthal
CDX	chr2:68173949-68503920	68431259	rs7577586	PPP3R1	chr2:68342443-68503920	None	8.117	Chagyrskaya Neanderthal
CDX	chr2:68173949-68503920	68433831	rs6736178	PPP3R1	chr2:68342443-68503920	None	8.117	Chagyrskaya Neanderthal
CDX	chr2:68173949-68503920	68435431	rs12713636	PPP3R1	chr2:68342443-68503920	None	8.117	Chagyrskaya Neanderthal
CDX	chr2:68173949-68503920	68438614	rs2861814	PPP3R1	chr2:68342443-68503920	None	8.117	Chagyrskaya Neanderthal
CDX	chr2:68173949-68503920	68439960	rs6738957	PPP3R1	chr2:68342443-68503920	None	8.117	Chagyrskaya Neanderthal
CDX	chr2:68173949-68503920	68443651	rs10191980	PPP3R1	chr2:68342443-68503920	None	8.117	Chagyrskaya Neanderthal
CDX	chr2:68173949-68503920	68443835	rs10192179	PPP3R1	chr2:68342443-68503920	None	8.117	Chagyrskaya Neanderthal
CDX	chr2:68173949-68503920	68446936	rs10208241	PPP3R1	chr2:68342443-68503920	None	8.117	Chagyrskaya Neanderthal
CDX	chr2:68173949-68503920	68457573	rs12468533	PPP3R1	chr2:68342443-68503920	None	8.117	Chagyrskaya Neanderthal
CDX	chr2:68173949-68503920	68457854	rs12476697	PPP3R1	chr2:68342443-68503920	None	8.117	Chagyrskaya Neanderthal
CDX	chr2:68173949-68503920	68463612	rs1375371	PPP3R1	chr2:68342443-68503920	None	8.117	Chagyrskaya Neanderthal
Papuan	chr2:79573346-79898156	79573346	rs56048430	CTNNA2	chr2:79573346-79592243	None	8.267	Nonspecific Neanderthal
Papuan	chr2:79573346-79898156	79583643	rs79217373	CTNNA2	chr2:79573346-79592243	None	8.267	Nonspecific Neanderthal
PEL	chr2:179603225-179787303	179757791	rs74729973	CCDC141	chr2:179603225-179787303	None	8.117	Nonspecific Neanderthal
FIN	chr5:107033-1029431	421193	rs67898037	AHRR	chr5:416118-450777	None	7.66341	Chagyrskaya Neanderthal
CHS	chr5:148869994-149203782	148876726	rs12055320	CSNK1A1	chr5:148869994-148968603	chr5:148865740-148902338	6.637	Vindija Neanderthal
CHS	chr5:148869994-149203782	148888319	rs76349350	ENSG00000230551	chr5:148869994-148968603	chr5:148865740-148902338	6.637	Vindija Neanderthal
CHS	chr5:148869994-149203782	148895063	rs60556414	CSNK1A1	chr5:148869994-148968603	chr5:148865740-148902338	6.637	Vindija Neanderthal
CHS	chr5:148869994-149203782	148896179	rs78620713	CSNK1A1	chr5:148869994-148968603	chr5:148865740-148902338	6.637	Vindija Neanderthal
CHS	chr5:148869994-149203782	148896985	rs79461105	CSNK1A1	chr5:148869994-148968603	chr5:148865740-148902338	6.637	Vindija Neanderthal
CHS	chr5:148869994-149203782	148903120	rs74874292	CSNK1A1	chr5:148869994-148968603	chr5:148865740-148902338	6.637	Vindija Neanderthal
CHS	chr5:148869994-149203782	148912979	rs79991472	CSNK1A1	chr5:148869994-148968603	chr5:148865740-148902338	6.637	Vindija Neanderthal
Melanesian	chr6:41999809-42066742	42052815	rs78216089	TAF8	chr6:42040291-42052815	None	6.33578	Altai Neanderthal
Melanesian	chr7:38374377-38685562	38636528	rs12536957	AMPH	chr7:38636528-38640752	None	7.358	Nonspecific Neanderthal
Melanesian	chr7:38374377-38685562	38638458	rs12154721	AMPH	chr7:38636528-38640752	None	7.358	Nonspecific Neanderthal
Melanesian	chr7:38374377-38685562	38640752	rs2116667	AMPH	chr7:38636528-38640752	None	7.358	Nonspecific Neanderthal
PEL	chr13:28896979-29128584	28997886	rs11620315	FLT1	chr13:28962942-28997886	chr13:28916234-28924664	5.413	Vindija Neanderthal
Papuan	chr15:51685652-52606093	51762638	rs74356680	DMXL2	chr15:51722586-52006069	None	11.09	Chagyrskaya Neanderthal
Papuan	chr15:51685652-52606093	51766331	rs117489013	DMXL2	chr15:51722586-52006069	None	11.09	Chagyrskaya Neanderthal
Papuan	chr15:51685652-52606093	51772439	rs2271677	DMXL2	chr15:51722586-52006069	None	11.09	Chagyrskaya Neanderthal
Papuan	chr15:51685652-52606093	51782103	rs76409195	DMXL2	chr15:51722586-52006069	None	11.09	Chagyrskaya Neanderthal
Papuan	chr15:51685652-52606093	51791561	rs199599606	DMXL2	chr15:51722586-52006069	None	11.09	Chagyrskaya Neanderthal
Papuan	chr15:51685652-52606093	51793467	rs78844349	ENSG00000259678	chr15:51722586-52006069	None	11.09	Chagyrskaya Neanderthal
Papuan	chr15:51685652-52606093	51815536	rs75389636	DMXL2	chr15:51722586-52006069	None	11.09	Chagyrskaya Neanderthal
Papuan	chr15:51685652-52606093	51825648	rs76601440	DMXL2	chr15:51722586-52006069	None	11.09	Chagyrskaya Neanderthal
Papuan	chr15:51685652-52606093	51829219	rs79169359	DMXL2	chr15:51722586-52006069	None	11.09	Chagyrskaya Neanderthal
Papuan	chr15:51685652-52606093	51834813	rs144993176	DMXL2	chr15:51722586-52006069	None	11.09	Chagyrskaya Neanderthal
Papuan	chr15:51685652-52606093	51874105	rs79710955	DMXL2	chr15:51722586-52006069	None	11.09	Chagyrskaya Neanderthal
Papuan	chr15:51685652-52606093	51875164	rs78572781	DMXL2	chr15:51722586-52006069	None	11.09	Chagyrskaya Neanderthal
Papuan	chr15:51685652-52606093	51900084	rs79764763	DMXL2	chr15:51722586-52006069	None	11.09	Chagyrskaya Neanderthal
Papuan	chr15:51685652-52606093	51906292	rs75794195	DMXL2	chr15:51722586-52006069	None	11.09	Chagyrskaya Neanderthal
Papuan	chr15:51685652-52606093	51907657	rs79153693	DMXL2	chr15:51722586-52006069	None	11.09	Chagyrskaya Neanderthal
Papuan	chr15:51685652-52606093	51913138	rs78025078	DMXL2	chr15:51722586-52006069	None	11.09	Chagyrskaya Neanderthal
Papuan	chr16:74428597-76056089	74985543	rs376864967	WDR59	chr16:74983035-75028897	None	11.85	Denisovan
Papuan	chr16:74428597-76056089	74991986	rs376923090	WDR59	chr16:74983035-75028897	None	11.85	Denisovan
Papuan	chr16:74428597-76056089	75000722	rs367937759	WDR59	chr16:74983035-75028897	None	11.85	Denisovan
Papuan	chr16:74428597-76056089	75005112	rs559879504	WDR59	chr16:74983035-75028897	None	11.85	Denisovan
Papuan	chr16:74428597-76056089	75008347	rs532638082	WDR59	chr16:74983035-75028897	None	11.85	Denisovan
Papuan	chr16:74428597-76056089	75008549	rs377658416	WDR59	chr16:74983035-75028897	None	11.85	Denisovan
Papuan	chr16:74428597-76056089	75011761	rs372525914	WDR59	chr16:74983035-75028897	None	11.85	Denisovan
Papuan	chr16:74428597-76056089	75018461	rs374035238	WDR59	chr16:74983035-75028897	None	11.85	Denisovan
Papuan	chr16:74428597-76056089	75018906	rs373806710	WDR59	chr16:74983035-75028897	None	11.85	Denisovan
Papuan	chr16:74428597-76056089	75019293	rs371170720	WDR59	chr16:74983035-75028897	None	11.85	Denisovan
Papuan	chr16:74428597-76056089	75022325	rs376545789	WDR59	chr16:74983035-75028897	None	11.85	Denisovan
Papuan	chr20:50121829-51378109	50409343	rs376544265	SALL4	chr20:50401763-50441980	chr20:50563299-51218753	6.53776	Denisovan
