## Supplemental Table 9 for "Archaic Adaptive Introgression in Modern Human Reproductive Genes"

### Sheet: ShinyGO_SignifGenes_CommonTrait
Enrichment FDR	nGenes	Pathway Genes	Fold Enrichment	Pathway	URL	Genes
0.0030846	4	170	17.9459	Path:hsa04310 Wnt signaling pathway	http://www.genome.jp/kegg-bin/show_pathway?hsa04310	CTBP2 PPP3R1 SFRP4 CCND3
0.0030846	3	59	38.7814	Path:hsa04330 Notch signaling pathway	http://www.genome.jp/kegg-bin/show_pathway?hsa04330	CTBP2 JAG1 KAT2B
0.0171312	5	530	7.19528	Path:hsa05200 Pathways in cancer	http://www.genome.jp/kegg-bin/show_pathway?hsa05200	CTBP2 JAG1 ITGA6 HSP90B1 CCND3
0.0249923	4	354	8.61808	Path:hsa04151 PI3K-Akt signaling pathway	http://www.genome.jp/kegg-bin/show_pathway?hsa04151	FLT1 ITGA6 HSP90B1 CCND3
0.0293555	3	200	11.4405	Path:hsa04510 Focal adhesion	http://www.genome.jp/kegg-bin/show_pathway?hsa04510	FLT1 ITGA6 CCND3
0.0293555	3	202	11.3272	Path:hsa05203 Viral carcinogenesis	http://www.genome.jp/kegg-bin/show_pathway?hsa05203	HDAC7 KAT2B CCND3
0.0293555	3	197	11.6147	Path:hsa05207 Chemical carcinogenesis-receptor activation	http://www.genome.jp/kegg-bin/show_pathway?hsa05207	JAG1 HSP90B1 CCND3
0.0335458	3	222	10.3068	Path:hsa05166 Human T-cell leukemia virus 1 infection	http://www.genome.jp/kegg-bin/show_pathway?hsa05166	PPP3R1 KAT2B CCND3
0.0452369	2	77	19.8104	Path:hsa05412 Arrhythmogenic right ventricular cardiomyopathy	http://www.genome.jp/kegg-bin/show_pathway?hsa05412	GJA1 ITGA6
