## Supplemental Table 10 for "Archaic Adaptive Introgression in Modern Human Reproductive Genes"

### Sheet: Sheet1
Database	Term	Overlap	P-value	Adjusted P-value	Old P-value	Old Adjusted P-value	Odds Ratio	Combined Score	Genes
Reactome 2022	Formation Of Annular Gap Junctions R-HSA-196025	2024-02-09	1.7642278783867052E-4	0.0232923	0	0	132.54485049833886	1145.5357354354971	DAB2;GJA1
Reactome 2022	Gap Junction Degradation R-HSA-190873	2024-02-10	2.2021306777319987E-4	0.0232923	0	0	115.97093023255815	976.5813448480071	DAB2;GJA1
Reactome 2022	Constitutive Signaling By NOTCH1 HD+PEST Domain Mutants R-HSA-2894862	3/58	3.0119346093740446E-4	0.0232923	0	0	25.844155844155843	209.53815541422944	KAT2B;JAG1;HDAC7
Reactome 2022	RUNX3 Regulates NOTCH Signaling R-HSA-8941856	2024-02-14	4.427775949754095E-4	0.0256811	0	0	77.2984	596.9328677908948	KAT2B;JAG1
Reactome 2022	Signaling By NOTCH1 R-HSA-1980143	3/74	6.170712577368036E-4	0.028632106358987688	0	0	20.004024144869216	147.84026154884708	KAT2B;JAG1;HDAC7
KEGG Human 2021	Notch signaling pathway	3/59	3.168309105090586E-4	0.0227535	0	0	25.381377551020407	204.50137150400965	KAT2B;JAG1;CTBP2
KEGG Human 2021	Wnt signaling pathway	4/166	5.2306868642659E-4	0.0227535	0	0	11.919903643480879	90.06438137902968	SFRP4;PPP3R1;CCND3;CTBP2
