## Supplemental Table 11 for "Archaic Adaptive Introgression in Modern Human Reproductive Genes"

### Sheet: Sheet1
Dataset	Term	Overlap	P-value	Adjusted P-value	Old P-value	Old Adjusted P-value	Odds Ratio	Combined Score	Genes
GO Biological Processes	Striated Muscle Hypertrophy (GO:0014897)	2024-01-05	0.00224816	0.0298172	0	0	624.594	3808.549663430724	TTN
GO Biological Processes	Detection Of Muscle Stretch (GO:0035995)	2024-01-06	0.00269726	0.0298172	0	0	499.65	2955.689739283532	TTN
GO Biological Processes	Skeletal Muscle Thin Filament Assembly (GO:0030240)	2024-01-06	0.00269726	0.0298172	0	0	499.65	2955.689739283532	TTN
GO Biological Processes	Cardiac Muscle Hypertrophy (GO:0003300)	2024-01-07	0.00314617	0.0298172	0	0	416.3541666666667	2398.8531813701998	TTN
GO Biological Processes	Positive Regulation Of Calcium Ion Import Across Plasma Membrane (GO:1905665)	2024-01-08	0.00359491	0.0298172	0	0	356.85714285714283	2008.4764659134423	PPP3R1
GO Biological Processes	Skeletal Myofibril Assembly (GO:0014866)	2024-01-08	0.00359491	0.0298172	0	0	356.85714285714283	2008.4764659134423	TTN
GO Biological Processes	Regulation Of Calcium Ion Import Across Plasma Membrane (GO:1905664)	2024-01-10	0.00449184	0.0298172	0	0	277.52777777777777	1500.1741678966396	PPP3R1
GO Biological Processes	calcineurin-NFAT Signaling Cascade (GO:0033173)	2024-01-10	0.00449184	0.0298172	0	0	277.52777777777777	1500.1741678966396	PPP3R1
GO Biological Processes	Calcineurin-Mediated Signaling (GO:0097720)	2024-01-11	0.00494004	0.0298172	0	0	249.762	1326.3340991921912	PPP3R1
GO Biological Processes	Positive Regulation Of Voltage-Gated Calcium Channel Activity (GO:1901387)	2024-01-12	0.00538806	0.0298172	0	0	227.04545454545453	1185.9876925180256	PPP3R1
GO Biological Processes	Negative Regulation Of Voltage-Gated Calcium Channel Activity (GO:1901386)	2024-01-12	0.00538806	0.0298172	0	0	227.04545454545453	1185.9876925180256	PPP3R1
GO Biological Processes	Cardiac Cell Development (GO:0055006)	2024-01-14	0.00628356	0.0298172	0	0	192.09615384615384	973.8925197668605	TTN
GO Biological Processes	Response To Muscle Stretch (GO:0035994)	2024-01-14	0.00628356	0.0298172	0	0	192.09615384615384	973.8925197668605	TTN
GO Biological Processes	Cardiac Myofibril Assembly (GO:0055003)	2024-01-15	0.00673105	0.0298172	0	0	178.36607142857142	892.013	TTN
GO Biological Processes	Mitotic Chromosome Condensation (GO:0007076)	2024-01-15	0.00673105	0.0298172	0	0	178.36607142857142	892.013	TTN
GO Biological Processes	Protein Kinase A Signaling (GO:0010737)	2024-01-16	0.00717835	0.0298172	0	0	166.46666666666667	821.7936241053455	TTN
GO Biological Processes	Muscle Tissue Morphogenesis (GO:0060415)	2024-01-17	0.00762547	0.0298172	0	0	156.055	760.9633551596094	TTN
GO Biological Processes	Detection Of Mechanical Stimulus (GO:0050982)	2024-01-18	0.00807242	0.0298172	0	0	146.86764705882354	707.7995527019895	TTN
GO Biological Processes	Maintenance Of Protein Localization In Organelle (GO:0072595)	2024-01-18	0.00807242	0.0298172	0	0	146.86764705882354	707.7995527019895	TAF8
GO Biological Processes	Maintenance Of Protein Location In Nucleus (GO:0051457)	2024-01-18	0.00807242	0.0298172	0	0	146.86764705882354	707.7995527019895	TAF8
GO Biological Processes	Negative Regulation Of Calcium Ion Transmembrane Transport (GO:1903170)	2024-01-19	0.00851919	0.0298172	0	0	138.70138888888889	660.9723846479391	PPP3R1
GO Biological Processes	Positive Regulation Of calcineurin-NFAT Signaling Cascade (GO:0070886)	2024-01-19	0.00851919	0.0298172	0	0	138.70138888888889	660.9723846479391	PPP3R1
GO Biological Processes	Positive Regulation Of Calcineurin-Mediated Signaling (GO:0106058)	2024-01-19	0.00851919	0.0298172	0	0	138.70138888888889	660.9723846479391	PPP3R1
GO Biological Processes	Inositol Phosphate-Mediated Signaling (GO:0048016)	2024-01-19	0.00851919	0.0298172	0	0	138.70138888888889	660.9723846479391	PPP3R1
GO Biological Processes	Cardiac Muscle Cell Development (GO:0055013)	2024-01-26	0.011641548186931168	0.035356343685646566	0	0	99.83	444.5604442545611	TTN
GO Biological Processes	Cardiac Muscle Cell Differentiation (GO:0055007)	2024-01-27	0.012086885938503104	0.035356343685646566	0	0	95.98557692307692	423.8371981703313	TTN
GO Biological Processes	Positive Regulation Of Calcium Ion Transmembrane Transporter Activity (GO:1901021)	2024-01-27	0.012086885938503104	0.035356343685646566	0	0	95.98557692307692	423.8371981703313	PPP3R1
GO Biological Processes	Negative Regulation Of Cation Channel Activity (GO:2001258)	2024-01-28	0.012532045363447937	0.035356343685646566	0	0	92.42592592592592	404.7762265532091	PPP3R1
GO Biological Processes	Regulation Of Voltage-Gated Calcium Channel Activity (GO:1901385)	2024-01-29	0.012977026524684581	0.035356343685646566	0	0	89.12053571428571	387.1908225092229	PPP3R1
GO Biological Processes	Sarcomere Organization (GO:0045214)	2024-01-29	0.012977026524684581	0.035356343685646566	0	0	89.12053571428571	387.1908225092229	TTN
GO Biological Processes	Negative Regulation Of Calcium Ion Transmembrane Transporter Activity (GO:1901020)	2024-01-30	0.013421829479327331	0.035356343685646566	0	0	86.04310344827586	370.92087702683546	PPP3R1
GO Biological Processes	Cardiac Muscle Tissue Morphogenesis (GO:0055008)	2024-01-31	0.013866454289070039	0.035356343685646566	0	0	83.17083333333333	355.82833874131705	TTN
GO Biological Processes	Muscle Cell Development (GO:0055001)	1/32	0.014310901015618847	0.035356343685646566	0	0	80.48387096774194	341.7935690237759	TTN
GO Biological Processes	Chromosome Condensation (GO:0030261)	1/32	0.014310901015618847	0.035356343685646566	0	0	80.48387096774194	341.7935690237759	TTN
GO Biological Processes	Cardiac Muscle Contraction (GO:0060048)	1/33	0.014755169717842366	0.0354124	0	0	77.9648	328.7123934869669	TTN
GO Biological Processes	Regulation Of calcineurin-NFAT Signaling Cascade (GO:0070884)	1/34	0.0151993	0.035464941062929425	0	0	75.59848484848484	316.4936999007962	PPP3R1
GO Biological Processes	mRNA Transcription By RNA Polymerase II (GO:0042789)	1/38	0.016973844995694702	0.0375211	0	0	67.41216216216216	274.77747713172664	TAF8
GO Biological Processes	Positive Regulation Of Cation Channel Activity (GO:2001259)	1/38	0.016973844995694702	0.0375211	0	0	67.41216216216216	274.77747713172664	PPP3R1
GO Biological Processes	Heart Contraction (GO:0060047)	1/41	0.0183029	0.0393122	0	0	62.3469	249.43081801374976	TTN
GO Biological Processes	Positive Regulation Of Calcium Ion Transmembrane Transport (GO:1904427)	1/42	0.018745587009027256	0.0393122	0	0	60.823170731707314	241.88139765251202	PPP3R1
GO Biological Processes	mRNA Transcription (GO:0009299)	1/43	0.0191881	0.0393122	0	0	59.37202380952381	234.72528267100722	TAF8
GO Biological Processes	Myofibril Assembly (GO:0030239)	1/46	0.020514490407793847	0.041028980815587694	0	0	55.40555555555556	215.34055050751047	TTN
GO Biological Processes	Positive Regulation Of Transcription Initiation By RNA Polymerase II (GO:0060261)	1/52	0.023162531706899355	0.043225197319884126	0	0	48.872549019607845	184.01586571209845	TAF8
GO Biological Processes	Cardiac Muscle Tissue Development (GO:0048738)	1/52	0.023162531706899355	0.043225197319884126	0	0	48.872549019607845	184.01586571209845	TTN
GO Biological Processes	RNA Polymerase II Preinitiation Complex Assembly (GO:0051123)	1/56	0.024924355773343985	0.043225197319884126	0	0	45.30909090909091	167.27707721282206	TAF8
GO Biological Processes	Positive Regulation Of DNA-templated Transcription Initiation (GO:2000144)	1/56	0.024924355773343985	0.043225197319884126	0	0	45.30909090909091	167.27707721282206	TAF8
GO Biological Processes	Striated Muscle Contraction (GO:0006941)	1/57	0.025364370254955197	0.043225197319884126	0	0	44.497767857142854	163.5030358762894	TTN
GO Biological Processes	Regulation Of Transcription Initiation By RNA Polymerase II (GO:0060260)	1/57	0.025364370254955197	0.043225197319884126	0	0	44.497767857142854	163.5030358762894	TAF8
GO Biological Processes	Transcription Preinitiation Complex Assembly (GO:0070897)	1/59	0.026243869801358222	0.043225197319884126	0	0	42.95905172413793	156.38481754531216	TAF8
GO Biological Processes	DNA-templated Transcription Initiation (GO:0006352)	1/59	0.026243869801358222	0.043225197319884126	0	0	42.95905172413793	156.38481754531216	TAF8
GO Biological Processes	Heart Morphogenesis (GO:0003007)	1/59	0.026243869801358222	0.043225197319884126	0	0	42.95905172413793	156.38481754531216	TTN
GO Biological Processes	Response To Metal Ion (GO:0010038)	1/64	0.0284395	0.0459408	0	0	39.53968253968254	140.7602846691535	TTN
GO Biological Processes	Positive Regulation Of Protein Transport (GO:0051222)	1/70	0.0310685	0.0492407	0	0	36.09057971014493	125.29061959707016	TTN
GO Biological Processes	Positive Regulation Of Secretion By Cell (GO:1903532)	1/73	0.0323806	0.0494263	0	0	34.58159722222222	118.62160586885466	TTN
GO Biological Processes	Regulation Of Fat Cell Differentiation (GO:0045598)	1/75	0.0332545	0.0494263	0	0	33.64358108108108	114.5081106084989	TAF8
GO Biological Processes	Transcription Initiation At RNA Polymerase II Promoter (GO:0006367)	1/76	0.0336912	0.0494263	0	0	33.193333333333335	112.54263179248726	TAF8
GO Biological Processes	Positive Regulation Of Protein Secretion (GO:0050714)	1/76	0.0336912	0.0494263	0	0	33.193333333333335	112.54263179248726	TTN
GO Biological Processes	Actomyosin Structure Organization (GO:0031032)	1/77	0.0341277	0.0494263	0	0	32.754934210526315	110.63459017539783	TTN
GO Molecular Function	Calcium-Dependent Protein Serine/Threonine Phosphatase Activity (GO:0004723)	2024-01-06	0.00269726	0.022926675455270544	0	0	499.65	2955.689739283532	PPP3R1
GO Molecular Function	Telethonin Binding (GO:0031433)	2024-01-06	0.00269726	0.022926675455270544	0	0	499.65	2955.689739283532	TTN
GO Molecular Function	Muscle Alpha-Actinin Binding (GO:0051371)	2024-01-14	0.00628356	0.0250251	0	0	192.09615384615384	973.8925197668605	TTN
GO Molecular Function	Actinin Binding (GO:0042805)	2024-01-20	0.00896577	0.0250251	0	0	131.39473684210526	619.44	TTN
GO Molecular Function	Calcium Ion Binding (GO:0005509)	2/346	0.00991381	0.0250251	0	0	16.318106312292358	75.28891981249254	PPP3R1;TTN
GO Molecular Function	Alpha-Actinin Binding (GO:0051393)	2024-01-23	0.010304464378507131	0.0250251	0	0	113.46022727272727	519.1007405544717	TTN
GO Molecular Function	Cyclosporin A Binding (GO:0016018)	2024-01-23	0.010304464378507131	0.0250251	0	0	113.46022727272727	519.1007405544717	PPP3R1
GO Molecular Function	Metal Ion Binding (GO:0046872)	2/521	0.021596958691857012	0.0458935	0	0	10.719515551885493	41.11151579669636	PPP3R1;TTN
GO Molecular Function	Protein Serine/Threonine Phosphatase Activity (GO:0004722)	1/55	0.024484164739851953	0.0461085	0	0	46.15046296296296	171.20569732025402	PPP3R1
GO Molecular Function	Protein Phosphatase Regulator Activity (GO:0019888)	1/61	0.027122663879516524	0.0461085	0	0	41.52291666666667	149.78917144936761	PPP3R1
