## Supplemental Table 12 for "Archaic Adaptive Introgression in Modern Human Reproductive Genes"

### Sheet: Sheet1
Enrichment FDR	nGenes	Pathway Genes	Fold Enrichment	Pathway	URL	Genes
0.00220055	6	115	11.3694	Path:hsa01200 Carbon metabolism	http://www.genome.jp/kegg-bin/show_pathway?hsa01200	GCK ALDH6A1 OGDH PGAM2 SDHA HKDC1
0.0220542	4	70	12.4522	Path:hsa05230 Central carbon metabolism in cancer	http://www.genome.jp/kegg-bin/show_pathway?hsa05230	GCK PDK1 PGAM2 HKDC1
0.0290256	3	36	18.1595	Path:hsa03030 DNA replication	http://www.genome.jp/kegg-bin/show_pathway?hsa03030	DNA2 RNASEH1 POLD2
