## Supplemental Table 13 for "Archaic Adaptive Introgression in Modern Human Reproductive Genes"

### Sheet: Sheet1
Database	Term	Overlap	P-value	Adjusted P-value	Old P-value	Old Adjusted P-value	Odds Ratio	Combined Score	Genes
GO Molecular Function	Protein-Cysteine S-palmitoyltransferase Activity (GO:0019706)	2024-02-23	0.00116207	0.02485	0	0	45.204081632653065	305.46889148513117	ZDHHC11;ZDHHC11B
GO Molecular Function	Phosphatidylinositol-3,4-Bisphosphate Binding (GO:0043325)	2024-02-25	0.00137411	0.02485	0	0	41.26915113871635	271.9616823625152	SESTD1;PLEK
GO Molecular Function	Phosphatidylinositol-4-Phosphate Binding (GO:0070273)	2024-02-25	0.00137411	0.02485	0	0	41.26915113871635	271.9616823625152	SESTD1;PLEKHA3
GO Molecular Function	Palmitoyltransferase Activity (GO:0016409)	2024-02-27	0.00160322	0.02485	0	0	37.96380952380952	244.32518446873542	ZDHHC11;ZDHHC11B
